# Metabolic and transcriptional responses reveal co-option of symbiotic processes during early soybean-soybean cyst nematode interaction

**DOI:** 10.64898/2026.10.23.761348

**Authors:** Megha Rai, Esmaeil Miraeiz, Mainak Dutta, Vidhi Desai, Amit Rai, Matthew Hudson

**Author notes:** These authors contributed equally (Megha Rai, Esmaeil Miraeiz). Correspondence: Matthew Hudson [ ].

## Abstract

The biochemical mechanisms by which virulent populations of soybean cyst nematode (*Heterodera glycines*, SCN) overcome host resistance are critical to understanding this economically important pathogen. Here, we deployed metabolic and transcriptome profiling of soybean roots during the SCN infection and establishment process to investigate the molecular and biochemical mechanisms of pathogen establishment. Across samples from a time series spanning nematode invasion to syncytium maturation, we demonstrate that compatible SCN infection does not bypass host immunity but systematically remodels it. In a compatible interaction between soybean carrying the high-copy *Rhg1* resistance locus challenged with HG Type 2.5.7 SCN virulent on this host, we identify a 72-metabolite defense signature spanning isoflavonoids, triterpenoid saponins, and phenylpropanoids that persist across all infection stages. Despite activation of this metabolic defense signature by the pathogen on infection, defense transcription is near silence by 3 days post-infection, while defense metabolites persist, revealing a critical decoupling of transcriptional and metabolic defense programs at the precise window of syncytium initiation. Suppression of phenylpropanoid accumulation occurs downstream of PAL transcription, indicating a block at the metabolic level invisible to transcriptomics alone. By 5 days post-infection, cytokinin accumulation coincides with nodulin gene induction and phospholipid remodeling consistent with activation of the legume symbiosis program during syncytium maturation. Together, these findings establish that compatibility arises not from failed recognition but from progressive immune dismantling, including suppression of defense chemistry and co-option of the legume-rhizobium symbiosis machinery.
