## Supplementary Table 10 for "Metabolic and transcriptional responses reveal co-option of symbiotic processes during early soybean-soybean cyst nematode interaction"

### Sheet: Sheet1
Table S10. Pathway enrichment of selected WGCNA modules.
Pathway enrichment analysis was performed for genes within WGCNA modules of interest. Enriched pathways are listed for each module along with their associated P-values. Module 16 did not exhibit any significantly enriched pathways and is therefore not represented.
Enriched Pathway	P-Value	Module
TCA cycle (plant)	4.12989e-07	1
Activation of pre-replication complex	7.64378e-07	1
Cytosolic glycolysis	0.000149694	1
Mevalonate pathway	0.000543914	1
Lysine biosynthesis I	0.000643	1
Lysine biosynthesis II	0.000643	1
UDP-D-xylose biosynthesis	0.000692292	1
GDP-L-fucose biosynthesis I (from GDP-D-mannose)	0.00573217	1
Removal of superoxide radicals	0.00811441	1
GDP-D-rhamnose biosynthesis	0.0219957	1
Assembly of pre-replication complex	0.0536543	1
Sphingolipid metabolism	0.0554311	1
Homoserine biosynthesis	0.089726	1
Salicylic acid signaling	2.30459e-08	3
Generation of superoxide radicals	0.000574059	3
13-LOX and 13-HPL pathway	0.00233197	3
Jasmonic acid biosynthesis	0.00759767	3
Strigolactone biosynthesis	0.0144122	3
Methylerythritol phosphate pathway	0.01464	3
Pyridoxal 5'-phosphate biosynthesis	0.0315257	3
Oleoresin sesquiterpene volatiles biosynthesis	0.0653897	4
Oryzalexin A-F biosynthesis	0.0653897	4
Phytocassane biosynthesis	0.0653897	4
Oryzalide A biosynthesis	0.0653897	4
Tetrahydrofolate biosynthesis I	0.0717341	4
Lysine degradation I	0.0787094	4
Peptidoglycan biosynthesis I	0.0788395	4
Glutamate biosynthesis I	0.0788558	4
Flavin biosynthesis	0.0899709	4
Xylan biosynthesis	0.0105581	6
Canavanine biosynthesis	0.0138117	6
Auxin signalling	0.0148918	6
Salicylate biosynthesis	0.0481647	6
Fructan biosynthesis	0.0577869	6
Monoterpene biosynthesis	0.0606352	6
Oleoresin monoterpene volatiles biosynthesis	0.0606352	6
Polar auxin transport	0.0648686	6
Citrulline-nitric oxide cycle	0.0658139	6
Anthocyanin biosynthesis (delphinidin 3-O-glucoside)	6.89589e-05	10
Salicylate biosynthesis	0.00649232	10
Proline degradation	0.0203867	10
Ethylene biosynthesis from methionine	0.0327193	10
Suberin biosynthesis	0.0406305	10
Phytyl-PP biosynthesis	0.0483327	10
Chlorophyll a biosynthesis II	0.0483327	10
Salicylic acid signaling	0.049617	10
Citrulline biosynthesis	0.0805782	10
